# The L,D-transpeptidation pathway is inhibited by antibiotics of the β-lactam class in Clostridioides difficile

**DOI:** 10.1101/2024.06.13.598836

**Authors:** Ana M. Oliveira Paiva, Pascal Courtin, Glenn Charpentier, Olga Soutourina, Marie-Pierre Chapot-Chartier, Johann Peltier

## Abstract

The resistance of *Clostridioides difficile* to the β-lactam antibiotics cephalosporins, which target the peptidoglycan (PG) assembly, is a leading contributor to the development of *C. difficile* infections. *C. difficile* has an original PG structure with a predominance of 3→3 cross-links generated by L,D-transpeptidases (LDTs). *C. difficile* forms spores and we show that the spore cortex PG contains exclusively 3→3 cross-links. PG and spore cortex of *C. difficile* cells were largely unaffected by the deletion of the three predicted LDTs, revealing the implication of a new family of LDTS. The D,D-carboxypeptidases producing the essential LDT substrate were inactivated by cephalosporins, resulting in the inhibition of the L,D-transpeptidation pathway. In contrast, the participation of penicillin-binding proteins (PBPs) to PG cross-linking increased in the presence of the antibiotics. Our findings highlight that cephalosporin resistance is not primarily mediated by LDTs and illustrate the plasticity of the PG biosynthesis machinery in *C. difficile*.
