## Supplementary material for "The L,D-transpeptidation pathway is inhibited by antibiotics of the β-lactam class in Clostridioides difficile": Table S1

### Sheet: Table S1
Table S1: Structures, molecular masses and proportions of muropeptides from vegetative cells of of C. difficile 630Δerm wild-type (WT) and mutant strains in absencence or in presence of subinhibitory concentrations of antibiotics as indicated.
RT (min)a	Muropeptide	Peak b	m/z [M+H+]		Cross-link	Abundance ± SD (%)d
			Observedc	Calculated		WT	ΔΔΔldt	Δldtcd1	Δldtcd2	Δldtcd3	Δldtcd1Δldtcd2	Δldtcd1Δldtcd3	Δldtcd2Δldtcd3	ΔΔΔldt + cefoxitin	ΔΔΔldt + meropenem	WT + cefoxitin	WT + meropenem	ΔΔΔldt + ceftriaxone	ΔΔΔldt + imepenem
Monomers						46.17 ± 1.135	50.013 ± 1.354	47.574 ± 0.258	47.55 ± 0.661	46.808 ± 1.395	49.964 ± 2.392	48.869 ± 0.121	46.158 ± 0.216	49.337 ± 1.35	48.056 ± 3.234	46.973 ± 1.362	44.629 ± 0.077	40.73	50.403
1.27	GM	1	499.2183	499.2138		0.625 ± 0.212	0.356 ± 0.066	0.581 ± 0.275	0.678 ± 0.278	0.926 ± 0.124	0.487 ± 0.434	0.866 ± 0.034	0.993 ± 0.19	2.076 ± 0.151	1.016 ± 0.033	2.573 ± 0.196	1.168 ± 0.092	2.407	0.939
2.14	GM-Tri (deAc)	2	829.3631	829.3678		1.793 ± 0.353	1.958 ± 0.266	2.158 ± 0.117	1.682 ± 0.196	1.695 ± 0.152	1.79 ± 0.505	1.823 ± 0.035	1.414 ± 0.033	2.129 ± 0.594	1.159 ± 0.325	2.528 ± 0.03	1.309 ± 0.069	3.389	1.745
2.53	GM-Tetra	3a	942.4066	942.4155		1.839 ± 0.113	2.271 ± 0.278	1.598 ± 0.175	2.074 ± 0.225	2.143 ± 0.299	2.414 ± 0.293	2.011 ± 0.367	2.265 ± 0.59	0.69 ± 0.011	1.359 ± 0.105	0.602 ± 0.021	1.463 ± 0.039	1.508	1.323
2.67	GM-Tri-Gly (deAC)	4	886.3931	886.3893		2.871 ± 0.159	0.829 ± 0.242	1.368 ± 0.089	2.773 ± 0.06	2.73 ± 0.463	0.91 ± 0.049	1.226 ± 0.046	2.369 ± 0.248	1.554 ± 0.317	0.924 ± 0.144	2.79 ± 0.171	1.873 ± 0.354	2.005	1.149
3.05	GM-Di (deAC)	5	657.2824	657.2831		0.55 ± 0.08	0.236 ± 0.041	0.489 ± 0.123	0.424 ± 0.12	0.649 ± 0.004	0.334 ± 0.156	0.6 ± 0.083	0.571 ± 0.039	0.511 ± 0.155	0.324 ± 0.017	0.66 ± 0.057	0.407 ± 0.03	0.946	0.351
3.56	GM-Tetra (deAc)	6	900.4007	900.4050		37.275 ± 0.774	43.215 ± 1.634	40.23 ± 0.148	38.719 ± 0.637	37.433 ± 1.153	42.956 ± 2.039	41.257 ± 0.738	37.439 ± 0.361	15.311 ± 0.661	29.114 ± 4.258	12.613 ± 0.718	29.621 ± 1.486	24.754	26.679
4.52	GM-Penta	A	1013.4647	1013.4526		0.012 ± 0.001	0.017 ± 0.002	0.01 ± 0.004	0.013 ± 0.002	0.014 ± 0	0.013 ± 0	0.012 ± 0.002	0.013 ± 0.002	2.019 ± 0.093	1.091 ± 0.889	1.491 ± 0.311	0.545 ± 0.138	0.656	1.169
5.07	GM-Tetra-Gly (deAC)	B	957.4245	957.4265		0.004 ± 0	0.005 ± 0.001	0.004 ± 0	0.004 ± 0	0.004 ± 0	0.004 ± 0	0.004 ± 0	0.004 ± 0	2.083 ± 0.184	0.957 ± 0.469	2.086 ± 0.107	0.559 ± 0.123	0.148	1.418
6.52	GM-Penta (deAC)	C	971.4555	971.4421		0.019 ± 0.007	0.016 ± 0.001	0.009 ± 0	0.013 ± 0.001	0.013 ± 0.003	0.014 ± 0	0.02 ± 0.009	0.015 ± 0	16.401 ± 3.245	7.645 ± 4.124	14.59 ± 1.074	4.028 ± 1.274	1.744	8.106
8.44	GM-GM-Penta (deACx2)		1407.6230	1407.6114		0.002 ± 0.001	0.002 ± 0	0.001 ± 0.001	0.001 ± 0	0 ± 0	0.001 ± 0.001	0.001 ± 0	0 ± 0	0.31 ± 0.039	0.157 ± 0.122	0.351 ± 0.024	0.073 ± 0.031	0.058	0.144
12.75	GM-Tetra-Val (deAC)		999.4724	999.4734		0.005 ± 0.003	0.013 ± 0.004	0.007 ± 0.002	0.008 ± 0.001	0.006 ± 0.003	0.006 ± 0.003	0.002 ± 0.002	0.003 ± 0.001	0.812 ± 0.296	0.592 ± 0.422	0.613 ± 0.032	0.372 ± 0.036	0.226	1.238
16.97	GM-Tri-Phe (deAC)	19	976.4422	976.4362		0.988 ± 0.104	0.876 ± 0.139	0.918 ± 0.032	0.969 ± 0.029	1.023 ± 0.01	0.858 ± 0.07	0.883 ± 0.056	0.921 ± 0.051	1.474 ± 0.247	1.137 ± 0.15	1.595 ± 0.112	1.211 ± 0.02	1.914	1.623
17.06	GM-Tetra-Leu (deAC)		1013.4963	1013.4891		0.026 ± 0.013	0.055 ± 0.014	0.037 ± 0.007	0.04 ± 0.007	0.031 ± 0.011	0.035 ± 0.018	0.021 ± 0.001	0.02 ± 0.004	0.586 ± 0.088	0.49 ± 0.181	0.543 ± 0.068	0.408 ± 0.017	0.328	0.871
17.94	GM-Tetra-Leu (deAC)	G	1013.4820	1013.4891		0.009 ± 0.002	0.016 ± 0.001	0.013 ± 0	0.013 ± 0.001	0.01 ± 0.003	0.01 ± 0.002	0.008 ± 0.001	0.008 ± 0.001	1.285 ± 0.562	0.835 ± 0.367	1.62 ± 0.124	0.565 ± 0.042	0.301	1.652
20.51	GM-Tetra-Phe (deAC)	H	1047.4656	1047.4734		0.05 ± 0.016	0.07 ± 0.014	0.061 ± 0.004	0.056 ± 0.007	0.055 ± 0.02	0.057 ± 0.005	0.046 ± 0.004	0.047 ± 0.009	2.003 ± 0.184	1.163 ± 0.264	2.226 ± 0.228	0.944 ± 0.167	0.295	1.872
20.98	GM-Tetra-Phe (deAC)		1047.4585	1047.4734		0.104 ± 0.009	0.078 ± 0.009	0.089 ± 0.003	0.082 ± 0.015	0.077 ± 0.01	0.076 ± 0.002	0.088 ± 0.001	0.076 ± 0.017	0.094 ± 0.016	0.094 ± 0.016	0.093 ± 0.012	0.083 ± 0.002	0.052	0.123
Dimers						49.799 ± 0.801	47.39 ± 1.148	49.528 ± 0.401	48.991 ± 0.881	49.088 ± 1.251	47.5 ± 1.847	48.961 ± 0.245	49.782 ± 0.213	46.991 ± 1.014	48.646 ± 2.77	48.774 ± 1.152	51.028 ± 0.079	54.467	46.584	49.939	49.6403	48.7877	49.1339	46.0665	48.0518	48.0565	49.3615	55.9055	48.3893	46.4392	47.1827	54.4899	46.688	45.6144	49.9674	50.6134
2.26	GM-Tri->Tri (deAC)		1201.5320	1201.5323	3→3	0.04 ± 0.007	0.033 ± 0.005	0.041 ± 0.006	0.041 ± 0.005	0.039 ± 0.001	0.032 ± 0.012	0.045 ± 0	0.036 ± 0.004	0.021 ± 0.006	0.018 ± 0.001	0.026 ± 0.003	0.022 ± 0.002	0.065	0.013
2.49	GM-Tri->Tetra (deAC)	3b	1272.5702	1272.5695	3→3	0.846 ± 0.097	0.861 ± 0.016	0.609 ± 0.052	1.067 ± 0.019	0.757 ± 0.112	1.003 ± 0.013	0.802 ± 0.012	1.196 ± 0.009	0.355 ± 0.013	0.456 ± 0.115	0.286 ± 0.028	0.516 ± 0.036	0.697	0.344
6.03	GM-Tri->GM-Tetra (deACx2) (HPO3)	7	1790.7080	1790.7200	3→3	1.133 ± 0.288	0.779 ± 0.149	1.839 ± 0.213	1.435 ± 0.015	1.343 ± 0.047	1.461 ± 0.401	0.873 ± 1.234	1.408 ± 0.288	0.383 ± 0.207	0.766 ± 0.234	0.242 ± 0.015	0.59 ± 0.026	0.294	0.46
6.26	GM-Tri->GM-Tetra (deACx2) (HPO3)	8	1790.7038	1790.7200	3→3	1.282 ± 0.212	1.473 ± 0.309	1.839 ± 0.212	0.725 ± 1.025	0.021 ± 0.009	0.019 ± 0.005	0.017 ± 0.003	0.022 ± 0.011	0.429 ± 0.149	0.767 ± 0.229	0.337 ± 0.01	0.77 ± 0.051	0.491	0.481
6.81	GM-Tetra->Tetra		1343.5938	1343.6066	4→3	0.058 ± 0.015	0.068 ± 0.012	0.05 ± 0.002	0.054 ± 0.009	0.053 ± 0.012	0.085 ± 0.021	0.055 ± 0.005	0.083 ± 0.011	0.313 ± 0.029	0.25 ± 0.021	0.256 ± 0.009	0.213 ± 0.036	0.226	0.302
7.48	GM-Tri->GM-Tetra (deACx2) (HPO3)		1790.7046	1790.7200	3→3	0.123 ± 0.018	0.109 ± 0.021	0.44 ± 0.076	0.312 ± 0.001	0.276 ± 0.025	0.318 ± 0.046	0 ± 0	0.295 ± 0.066	0.083 ± 0.05	0.159 ± 0.074	0.042 ± 0.002	0.067 ± 0.008	0.074	0.112
7.87	GM-Tri->GM-Tetra (deACx2) (HPO3)		1790.7046	1790.7200	3→3	0.304 ± 0.028	0.327 ± 0.064	0.01 ± 0.01	0.008 ± 0.005	0.004 ± 0.001	0.004 ± 0.001	0 ± 0	0.008 ± 0	0.133 ± 0.031	0.007 ± 0.001	0.12 ± 0.001	0.165 ± 0.011	0.149	0.011
8.66	GM-Tri->GM-Tetra (deAC)	9	1752.7676	1752.7650	3→3	1.096 ± 0.04	0.962 ± 0.062	0.896 ± 0.046	1.086 ± 0.071	1.115 ± 0.161	1.097 ± 0.075	1.127 ± 0.128	1.184 ± 0.251	0.29 ± 0.02	0.427 ± 0.078	0.422 ± 0.062	0.659 ± 0.039	0.902	0.354
8.84	GM-Tri->GM-Tetra (deAC)	10a	1752.7648	1752.7650	3→3	1.091 ± 0.036	1.084 ± 0.114	0.903 ± 0.069	0.994 ± 0.105	1.172 ± 0.212	0.567 ± 0.787	0.012 ± 0	0.009 ± 0.001	0.399 ± 0.05	0.479 ± 0.056	0.467 ± 0.155	0.688 ± 0.002	1.373	0.396
8.87	GM-Tri->GM-Tri (deAC x2)	10b	1639.7422	1639.7192	3→3	1.204 ± 0.231	0.868 ± 0.126	1.264 ± 0.131	0.98 ± 0.042	1.175 ± 0.129	0.763 ± 0.1	1.013 ± 0.034	0.856 ± 0.064	0.673 ± 0.238	0.354 ± 0.049	1.095 ± 0.063	0.646 ± 0.051	1.469	0.443
9.11	GMTri->GM-Tri-Gly (deAC x2)	11	1696.7668	1696.7407	3→3	2.268 ± 0.042	0.545 ± 0.11	0.914 ± 0.093	2.178 ± 0.078	2.134 ± 0.34	0.565 ± 0.018	0.807 ± 0.038	1.979 ± 0.221	0.643 ± 0.249	0.335 ± 0.028	1.532 ± 0.139	1.076 ± 0.126	1.501	0.373
10.02	GM-Tri->GM-Tetra (deAc x2)	12	1710.7412	1710.7544	3→3	22.178 ± 0.511	21.102 ± 0.684	22.312 ± 0.352	22.7 ± 0.389	22.87 ± 0.968	22.219 ± 0.428	23.812 ± 0.314	23.538 ± 0.364	6.654 ± 0.316	10.724 ± 2.28	7.652 ± 1.363	13.415 ± 1.048	15.256	7.991
10.27	GM-Tri->GM-Tetra-Gly (deAC x2)	D	1767.7904	1767.7759	3→3	0.001 ± 0	0.002 ± 0.001	0.004 ± 0.002	0.005 ± 0.001	0.005 ± 0.003	0.074 ± 0.099	0.001 ± 0	0.001 ± 0.001	0.765 ± 0.206	0.264 ± 0.102	0.886 ± 0.008	0.228 ± 0.031	0.068	0.37
10.43	GM-Tetra->GM-Tri (deAc x2)		1710.7428	1710.7544	4→3	0.313 ± 0.046	0.332 ± 0.044	0.348 ± 0.018	0.279 ± 0.016	0.299 ± 0.014	0.277 ± 0.053	0.165 ± 0.176	0.23 ± 0.045	1.148 ± 0.336	0.54 ± 0.152	1.313 ± 0.073	0.656 ± 0.019	1.229	0.901
10.49	GM-Tetra->GM-Tetra (deAC)		1823.8090	1823.8081	4→3	0.374 ± 0.003	0.265 ± 0.041	0.227 ± 0.024	0.263 ± 0.031	0.305 ± 0.037	0.707 ± 0.659	1.097 ± 0.137	1.082 ± 0.233	0.291 ± 0.015	0.354 ± 0.267	0.316 ± 0.099	0.841 ± 0.04	0.604	0.442
10.78	GM-Tetra->GM-Tetra (deAC)	13a	1823.8134	1823.8081	4→3	0.974 ± 0.044	1.123 ± 0.125	0.863 ± 0.124	0.975 ± 0.052	1.093 ± 0.14	1.192 ± 0	0.003 ± 0.004	1.112 ± 0.257	0.706 ± 0.098	1.091 ± 0.243	0.613 ± 0.001	1.213 ± 0.012	1.108	0.942
10.81	GM-Tri->GM-Tetra-Gly (deAC x2)	13b	1767.7854	1767.7759	3→3	0.495 ± 0.023	0.138 ± 0.03	0.181 ± 0.003	0.494 ± 0.038	0.48 ± 0.057	0.142 ± 0.004	0.186 ± 0.005	0.463 ± 0.031	0.763 ± 0.214	0.343 ± 0.076	1.368 ± 0.052	0.782 ± 0.046	0.969	0.426
11.25	GM-Tri->GM-Tetra (deAc x2)	14a	1710.7394	1710.7544	3→3	4.356 ± 0.27	4.89 ± 0.732	5.233 ± 0.046	4.377 ± 0.415	4.392 ± 0.227	4.71 ± 0.479	5.408 ± 0.059	4.765 ± 0.342	2.001 ± 0.233	2.641 ± 0.237	2.18 ± 0.323	2.62 ± 0.323	4.121	2.137
11.25	GM-Tetra->GM-Tetra (deAC x2)	14b	1781.7892	1781.7915	4→3	0.044 ± 0.022	0.036 ± 0.016	0.082 ± 0.094	0.086 ± 0.058	0.084 ± 0.025	0.082 ± 0.054	0.069 ± 0.016	0.079 ± 0.085	3.58 ± 0.2	1.458 ± 0.401	4.447 ± 0.267	1.318 ± 0.283	1.072	1.389
11.37	GM-Tri->GM-Tetra-Gly (deAC x2)		1767.7896	1767.7759	3→3	0.504 ± 0.024	0.033 ± 0.051	0 ± 0	0.006 ± 0.009	0.015 ± 0.013	0.001 ± 0.001	0 ± 0	0.001 ± 0.001	0.158 ± 0.065	0.035 ± 0.025	0.196 ± 0.015	0.023 ± 0.004	0.013	0.052
11.66	GM-Tetra->GM-Tetra (deAC)		1823.8092	1823.8081	4→3	0.088 ± 0.009	0.096 ± 0.017	0.084 ± 0.003	0.083 ± 0.001	0.101 ± 0.009	0.112 ± 0.002	0.231 ± 0.183	0.046 ± 0.063	0.265 ± 0.041	0.281 ± 0.023	0.223 ± 0.021	0.277 ± 0.032	0.392	0.355
11.8	GM-Tetra->GM-Tetra (deAC x2)	15	1781.7920	1781.7915	4→3	7.077 ± 0.42	8.166 ± 0.319	7.241 ± 0.401	6.927 ± 0.154	7.358 ± 0.517	8.097 ± 0.366	8.626 ± 0.464	7.354 ± 0.343	8.568 ± 0.349	13.464 ± 2.074	6.483 ± 0.127	12.986 ± 0.085	10.64	12.375
11.98	GM-Tri->GM-Tetra-Gly (deAC x2)		1767.7862	1767.7759	3→3	0.054 ± 0.006	0.016 ± 0.003	0.024 ± 0.004	0.055 ± 0.003	0.039 ± 0.009	0.019 ± 0.002	0.028 ± 0.001	0.06 ± 0.006	0.208 ± 0.126	0.044 ± 0.009	0.474 ± 0.018	0.108 ± 0.014	0.247	0.028
12.32	GM-Tetra->GMTetra (deAC)		1823.8106	1823.8081	4→3	0.273 ± 0.008	0.278 ± 0.032	0.265 ± 0.032	0.254 ± 0.007	0.282 ± 0.027	0.299 ± 0.029	0.321 ± 0.059	0.3 ± 0.05	0.402 ± 0.023	0.477 ± 0.033	0.307 ± 0.01	0.503 ± 0.021	0.656	0.524
12.92	GM-Tetra->GM-Penta (deAC x2)	E	1852.8504	1852.8286	4→3	0.007 ± 0.001	0.01 ± 0.001	0.009 ± 0.002	0.01 ± 0.001	0.013 ± 0.003	0.01 ± 0.002	0.004 ± 0.004	0.011 ± 0.001	4.881 ± 1.488	2.363 ± 0.44	5.136 ± 0.359	1.745 ± 0.534	0.568	2.232
13.17	GM-Tetra->GM-Tetra (deAC x2)	16	1781.7860	1781.7915	4→3	2.428 ± 0.09	2.698 ± 0.196	2.742 ± 0.025	2.299 ± 0.15	2.504 ± 0	2.657 ± 0.258	3.157 ± 0.224	2.576 ± 0.01	6.616 ± 0.673	7.663 ± 0.548	5.256 ± 0.002	6.427 ± 0.351	7.224	8.866
14.17	GM-Tetra->GM-Penta (deAC x2)	F	1852.8448	1852.8286	4→3	0.001 ± 0.001	0 ± 0	0 ± 0	0.001 ± 0	0.001 ± 0	0 ± 0	0 ± 0	0 ± 0	2.347 ± 0.742	0.729 ± 0.276	2.552 ± 0.093	0.404 ± 0.161	0.049	0.889
15.25	GM-Tri->GM-Tetra-Anh (deAC)		1732.7472	1732.7388	3→3	0.114 ± 0.019	0.127 ± 0.015	0.072 ± 0.003	0.11 ± 0.028	0.109 ± 0.038	0.194 ± 0.048	0.191 ± 0.015	0.18 ± 0	0.016 ± 0.015	0.051 ± 0.008	0.028 ± 0.003	0.066 ± 0.005	0.166	0.022
15.59	GM-Tri->GM-Tetra-Anh (deAC)		1732.7428	1732.7388	3→3	0.159 ± 0.015	0.215 ± 0.012	0.159 ± 0.007	0.159 ± 0.001	0.159 ± 0.035	0.191 ± 0.045	0.192 ± 0.015	0.09 ± 0.127	0.059 ± 0.029	0.088 ± 0.028	0.036 ± 0.005	0.073 ± 0.009	0.203	0.039
16.53	GM-Tri->GM-Tetra-Anh (deAC)		1732.7588	1732.7388	3→3	0.05 ± 0.003	0.061 ± 0.015	0.035 ± 0.003	0.058 ± 0.009	0.06 ± 0.004	0.057 ± 0.02	0.085 ± 0.005	0.077 ± 0.003	0.023 ± 0.006	0.036 ± 0.009	0.016 ± 0.001	0.034 ± 0.005	0.073	0.029
16.72	GM-Tetra->GM-Tetra-Anh (deAC)		1803.7936	1803.7819	4→3	0.006 ± 0.005	0.002 ± 0.002	0.002 ± 0.002	0.002 ± 0.001	0.001 ± 0	0.002 ± 0.003	0.009 ± 0.001	0 ± 0	0.078 ± 0.026	0.033 ± 0.018	0.115 ± 0.009	0.024 ± 0.007	0.017	0.033
16.94	GM-Tetra->GM-Tetra-Anh (deAC)		1803.7954	1803.7819	4→3	0.009 ± 0.001	0.012 ± 0.001	0.007 ± 0	0.007 ± 0	0.008 ± 0.002	0.011 ± 0.002	0.009 ± 0.002	0.011 ± 0.002	0.048 ± 0.005	0.048 ± 0.017	0.028 ± 0.001	0.036 ± 0.009	0.065	0.013
17.3	GM-Tetra->GM-Tetra-Val (deAC x2)		1880.8898	1880.8599	4→3	0 ± 0	0.001 ± 0.001	0 ± 0	0.001 ± 0	0 ± 0	0 ± 0	0 ± 0	0 ± 0	0.237 ± 0.098	0.153 ± 0.104	0.188 ± 0.021	0.103 ± 0.008	0.072	0.336
17.81	GM-Tri->GM-Tri-Leu (deAC)		1752.8130	1752.8033	3→3	0.245 ± 0.085	0.285 ± 0.052	0.326 ± 0.082	0.368 ± 0.038	0.267 ± 0.124	0.186 ± 0.047	0.165 ± 0.004	0.194 ± 0.027	0.216 ± 0.135	0.107 ± 0.048	0.228 ± 0.063	0.083 ± 0.078	0.622	0.14
17.9	GM-Tetra->GM-Tetra-Anh (deAC)		1803.7984	1803.7819	4→3	0.006 ± 0.001	0.009 ± 0.004	0.004 ± 0.001	0.005 ± 0.002	0.006 ± 0.001	0.006 ± 0.001	0.006 ± 0.001	0.007 ± 0	0.051 ± 0.002	0.052 ± 0.003	0.038 ± 0	0.03 ± 0.008	0.038	0.05
18.32	GM-Tetra->GM-Tetra-Val (deAC x2)		1880.8366	1880.8599	4→3	0 ± 0	0 ± 0	0 ± 0	0 ± 0	0 ± 0	0 ± 0	0 ± 0	0 ± 0	0.085 ± 0.056	0.038 ± 0.035	0.062 ± 0.003	0.009 ± 0.013	0.018	0.084
19.12	GM-Tri->GM-Tetra-Leu (deAC x2)		1823.8596	1823.8385	3→3	0.006 ± 0.002	0.011 ± 0.002	0.008 ± 0.001	0.011 ± 0.002	0.008 ± 0.003	0.005 ± 0.007	0.001 ± 0.001	0.004 ± 0.003	0.116 ± 0.053	0.085 ± 0.036	0.138 ± 0.001	0.104 ± 0.007	0.104	0.128
19.28	GM-Tri->GM-Tri-Phe (deAC x2)		1786.7964	1786.7876	3→3	0.382 ± 0.039	0.233 ± 0.051	0.296 ± 0.006	0.365 ± 0.008	0.383 ± 0.029	0.204 ± 0.017	0.278 ± 0.003	0.358 ± 0.005	0.196 ± 0.049	0.108 ± 0.022	0.31 ± 0.007	0.21 ± 0.033	0.46	0.121
19.67	GM-Tri->GM-Tetra-Leu (deAC x2)		1823.8562	1823.8385	4→3	0.05 ± 0.013	0.016 ± 0.008	0.07 ± 0.024	0.058 ± 0.045	0.021 ± 0.012	0.038 ± 0.018	0.042 ± 0.007	0.02 ± 0.015	0.239 ± 0.155	0.084 ± 0.063	0.287 ± 0.026	0.095 ± 0.002	0.28	0.089
20.07	GM-Tri->GM-Tetra-Leu (deAC x2)		1823.8582	1823.8385	3→3	0.002 ± 0	0.002 ± 0	0.002 ± 0	0.002 ± 0	0.002 ± 0.002	0.002 ± 0	0.002 ± 0	0.002 ± 0	0.303 ± 0.186	0.159 ± 0.056	0.392 ± 0.006	0.156 ± 0.013	0.112	0.29
20.17	GM-Tetra->GM-Tetra-Leu (deAC x2)		1894.8786	1894.8756	4→3	0.003 ± 0.001	0.002 ± 0.001	0.003 ± 0.002	0.002 ± 0	0.002 ± 0	0.002 ± 0.001	0.001 ± 0	0.002 ± 0.001	0.175 ± 0.034	0.126 ± 0.039	0.149 ± 0.005	0.115 ± 0.018	0.08	0.246
20.29	GM-Tetra->GM-Tri-Phe (deAC x2)		1857.8396	1857.8228	4→3	0.092 ± 0.009	0.083 ± 0.01	0.078 ± 0.009	0.101 ± 0.01	0.082 ± 0.036	0.05 ± 0.007	0.071 ± 0.003	0.09 ± 0.013	0.206 ± 0.043	0.123 ± 0.031	0.317 ± 0.026	0.17 ± 0	0.317	0.169
20.38	GM-Tri->GM-Tetra-Leu (deAC x2)		1823.8624	1823.8385	3→3	0.004 ± 0.001	0.001 ± 0.001	0.003 ± 0	0.004 ± 0.001	0.002 ± 0.002	0.003 ± 0.002	0.005 ± 0	0.003 ± 0.003	0.062 ± 0.032	0.02 ± 0.01	0.087 ± 0.008	0.016 ± 0.01	0.02	0.057
20.6	GM-Tetra->GM-Tetra-Leu(deAC x2)		1894.8756	1894.8756	4→3	0.001 ± 0.001	0.001 ± 0	0 ± 0	0 ± 0	0.001 ± 0	0 ± 0	0.001 ± 0.001	0 ± 0	0.388 ± 0.165	0.213 ± 0.08	0.399 ± 0.003	0.158 ± 0.022	0.092	0.477
20.71	GM-Tri->GM-Tetra-Phe (deAC x2)		1857.8426	1857.8228	3→3	0.005 ± 0.001	0.002 ± 0	0.004 ± 0	0.002 ± 0.001	0.005 ± 0	0.001 ± 0.001	0.004 ± 0	0.003 ± 0	0.365 ± 0.081	0.173 ± 0.033	0.497 ± 0.043	0.199 ± 0.058	0.091	0.24
20.85	GM-Tetra->GM-Tetra-Leu (deAC x2)		1894.8706	1894.8756	4→3	0.001 ± 0	0.001 ± 0.001	0.001 ± 0	0.001 ± 0	0.001 ± 0	0.001 ± 0	0.001 ± 0.001	0.002 ± 0	0.188 ± 0.121	0.068 ± 0.056	0.201 ± 0.007	0.03 ± 0.007	0.02	0.168
20.89	GM-Tri->GM-Tetra-Phe (deAC x2)		1857.8382	1857.8228	3→3	0.04 ± 0.005	0.022 ± 0.004	0.026 ± 0.004	0.029 ± 0	0.025 ± 0.004	0.025 ± 0	0.027 ± 0.005	0.035 ± 0.005	0.113 ± 0.042	0.051 ± 0.015	0.148 ± 0.012	0.06 ± 0	0.049	0.069
21.06	GM-Tetra->GM-Tetra-Phe (deAC x2)		1928.8668	1928.8599	4→3	0.002 ± 0.001	0.002 ± 0.001	0.003 ± 0.002	0.002 ± 0.001	0.002 ± 0.001	0.002 ± 0	0.002 ± 0.001	0.003 ± 0.003	0.489 ± 0.047	0.248 ± 0.042	0.556 ± 0.067	0.23 ± 0.038	0.063	0.397
21.22	GM-Tetra->GM-Tetra-Phe (deAC x2)		1928.8744	1928.8599	4→3	0.01 ± 0	0.007 ± 0.003	0.01 ± 0.001	0.01 ± 0.001	0.01 ± 0	0.01 ± 0.001	0.008 ± 0.004	0.008 ± 0	0.262 ± 0.07	0.096 ± 0.047	0.325 ± 0.038	0.072 ± 0.013	0.044	0.179
Trimerse						4.031 ± 0.334	2.596 ± 0.257	2.898 ± 0.144	3.46 ± 0.22	4.104 ± 0.144	2.536 ± 0.545	2.17 ± 0.124	4.06 ± 0.003	3.672 ± 0.338	3.298 ± 0.465	4.253 ± 0.21	4.343 ± 0.002	4.803	3.013
13.35	GM-Tri->GM-Tetra->GM-Tri (deAC x3)	17	2521.0951	2521.1039	3→3 /4→3	1.923 ± 0.139	0.888 ± 0.081	1.206 ± 0.03	1.566 ± 0.073	1.884 ± 0.027	0.907 ± 0.194	0.412 ± 0.024	1.836 ± 0.04	0.372 ± 0.068	0.297 ± 0.069	0.817 ± 0.157	0.741 ± 0.087	0.884	0.188
13.66	GM-Tri->GM-Tetra->GM-Tri (deAC x3)		2521.0990	2521.1039	3→3 /4→3	0.518 ± 0.072	0.322 ± 0.068	0.372 ± 0.008	0.465 ± 0.047	0.535 ± 0	0.309 ± 0.086	0.205 ± 0.263	0.554 ± 0.05	0.121 ± 0.024	0.109 ± 0.022	0.225 ± 0.056	0.189 ± 0.027	0.339	0.075
14.33	GM-Tri/GM-Tetra/GM-Tetra (deAC x3)	18	2592.1582	2592.1410	ND	0.663 ± 0.072	0.442 ± 0.013	0.455 ± 0.019	0.549 ± 0.042	0.674 ± 0.073	0.463 ± 0.111	0.48 ± 0.189	0.67 ± 0.023	0.763 ± 0.142	0.743 ± 0.128	0.683 ± 0.007	1.095 ± 0.003	1.064	0.641
14.62	GM-Tri/GM-Tetra/GM-Tetra (deAC x3)		2592.1618	2592.1410	ND	0.336 ± 0.012	0.365 ± 0.038	0.348 ± 0.056	0.334 ± 0.025	0.391 ± 0.02	0.322 ± 0.055	0.36 ± 0.023	0.367 ± 0.03	0.177 ± 0.028	0.173 ± 0.03	0.239 ± 0.022	0.254 ± 0.008	0.321	0.142
15.11	GM-Tri/GM-Tetra/GM-Tetra (deAC x3)		2592.1627	2592.1410	ND	0.29 ± 0.034	0.209 ± 0.037	0.21 ± 0.007	0.24 ± 0.012	0.28 ± 0.006	0.19 ± 0.064	0.248 ± 0.02	0.292 ± 0.014	0.623 ± 0.123	0.506 ± 0.036	0.662 ± 0.011	0.637 ± 0.009	0.9	0.527
15.17	GM-Tetra->GM-Tetra->GM-Tetra (deAC x3)		2663.1946	2663.1781	4→3 /4→3	0.003 ± 0.001	0.003 ± 0.001	0.001 ± 0	0.003 ± 0.003	0.001 ± 0	0.003 ± 0.002	0.115 ± 0.159	0.004 ± 0.003	0.303 ± 0.069	0.113 ± 0.006	0.416 ± 0.014	0.147 ± 0.069	0.052	0.105
15.59	GM-Tetra->GM-Tetra->GM-Tetra (deAC x3)		2663.1844	2663.1781	4→3 /4→3	0.216 ± 0.01	0.264 ± 0.012	0.219 ± 0.029	0.224 ± 0.011	0.25 ± 0.02	0.258 ± 0.008	0.254 ± 0.036	0.245 ± 0.03	0.597 ± 0.033	0.798 ± 0.182	0.435 ± 0.017	0.798 ± 0.054	0.667	0.721
15.89	GM-Tetra->GM-Tetra->GM-Tetra (deAC x3)		2663.1949	2663.1781	4→3 /4→3	0.001 ± 0	0.002 ± 0.002	0.001 ± 0.001	0.002 ± 0	0.001 ± 0.001	0.002 ± 0.002	0.001 ± 0.001	0.002 ± 0.002	0.161 ± 0.026	0.038 ± 0.012	0.271 ± 0.009	0.036 ± 0.012	0.016	0.047
16.46	GM-Tetra->GM-Tetra->GM-Tetra (deAC x3)		2663.1943	2663.1781	4→3 /4→3	0.075 ± 0.003	0.097 ± 0.012	0.081 ± 0.005	0.069 ± 0.006	0.08 ± 0.001	0.076 ± 0.026	0.092 ± 0.004	0.083 ± 0.014	0.496 ± 0.065	0.495 ± 0.041	0.421 ± 0.006	0.412 ± 0.004	0.529	0.534
20.79	GM-Tetra->GM-Tetra->GM-Tri-Phe (deAC x3)		2739.2149	2739.2094	4→3 /4→3	0.003 ± 0.001	0.003 ± 0.001	0.002 ± 0.001	0.004 ± 0	0.004 ± 0.001	0.003 ± 0	0.002 ± 0	0.003 ± 0	0.018 ± 0.006	0.009 ± 0.002	0.022 ± 0.005	0.012 ± 0.001	0.02	0.009
21.1	GM-Tetra->GM-Tetra->GM-Tri-Phe (deAC x3)		2739.2080	2739.2094	4→3 /4→3	0.003 ± 0	0.003 ± 0.001	0.003 ± 0.001	0.004 ± 0	0.004 ± 0	0.003 ± 0	0.001 ± 0.002	0.003 ± 0	0.04 ± 0.007	0.015 ± 0.001	0.062 ± 0.005	0.023 ± 0.001	0.01	0.022
21.86	GM-Tetra->GM-Tetra->GM-Tri-Phe (deAC x3)		2739.2386	2739.2094	4→3 /4→3	0 ± 0	0 ± 0	0 ± 0	0 ± 0	0 ± 0	0 ± 0	0 ± 0	0 ± 0	0.001 ± 0.001	0 ± 0	0.001 ± 0.001	0 ± 0	0	0
Abbreviations: RT: retention time; SD: standard deviation; G: N-acetylglucosamine; M: N-acetylmuramic acid; Di: dipeptide (L-Ala-D-Glu); Tri: tripeptide (L-Ala-D-Glu-A2pm); Tetra: tetrapeptide (L-Ala-D-Glu-A2pm-D-Ala); Penta: pentapeptide (L-Ala-D-Glu-A2pm-D-Ala-D-Ala); deAc: deacetylation of N-acetylglucosamine ; ND: not determined. MurNAc residues at the reducing end of muropeptides were reduce…
